# Immunogenic tumor mass dormancy as a driver of persistent residual lesions in immunotherapy-treated melanoma

**DOI:** 10.64898/2025.12.11.692633

**Authors:** Yingxiao Shi, Zoltan Maliga, Tuulia Vallius, Shishir M Pant, Roxanne Pelletier, Brigette Kobs, Priyanka Solanky, Yiwen He, Eliezer Van Allen, Sandro Santagata, Patrick Ott, Christine G Lian, Elizabeth I. Buchbinder, David Liu, Peter K Sorger

**Affiliations:** Laboratory of Systems Pharmacology, Harvard Program in Therapeutic Science, Harvard Medical School, 200 Longwood Avenue, Boston, MA 02115; Ludwig Center at Harvard; Division of Population Sciences, Dana-Farber Cancer Institute, 450 Brookline Avenue, Boston, MA 02215; Department of Immunology, Harvard Medical School; Parker Institute for Cancer Immunotherapy, Dana-Farber Cancer Institute, Boston, MA; Department of Pathology, Brigham and Women’s Hospital, Harvard Medical School, 75 Francis Street, Boston, MA 02115; Department of Dermatology, Brigham and Women’s Hospital, Harvard Medical School, 75 Francis Street, Boston, MA 02115; Department of Dermatology, Massachusetts General Hospital; Department of Medical Oncology, Dana-Farber Cancer Institute, 450 Brookline Avenue, Boston, MA 02215; Department of Systems Biology, Harvard Medical School, 200 Longwood Avenue, Boston, MA 02115

## Abstract

Tumor dormancy is thought to enable cancer recurrence, but the settings and mechanisms of dormancy in patients are poorly characterized. Both immunogenic tumor mass dormancy, involving continued tumor cell proliferation and balanced immune-mediated cell death, and cell-level quiescence have been observed in preclinical models. Here, we demonstrate the existence of mass dormancy rather than quiescence in long-term stable residual lesions in melanoma patients treated with immune checkpoint inhibitors (ICI). In a large stable lesion subjected to detailed spatial profiling, the proportion of proliferating tumor cells is similar to that in site-matched tumors from patients progressing after ICI. Residual stable lesions from other patients, judged to contain only scar tissue upon clinical pathology review, also contained nests of dividing tumor cells surrounded by active immune cells. These findings demonstrate the presence of viable tumor cells and mass dormancy in persistent stable lesions, a finding with implications for disease monitoring and management.
