## Supplementary Table 1 COMBI-d cohort clinical and genomic data for "Immunogenic tumor mass dormancy as a driver of persistent residual lesions in immunotherapy-treated melanoma"

### Sheet: Clinical_Metadata
Patient ID	Melanoma Type	Disease Type	Original Pt Number from Buckbinder et al⁵	Treatment	BRAF Status	SUV	PET/CT Findings	Sample Collection	Treatment Time (months)	Time from SD/PD Diagnosis to Biopsy (months)	Time from Therapy Start Date to Biopsy (months)
MEL101	Cutaneous	stable disease	Pt1	Ipilimumab	Not tested	22	Intensive FDG avid axillary mass	Resection	2	35	46
MEL102	Cutaneous	stable disease	Pt3	Ipilimumab/Nivolumab	V600E	2.4	Mild FDG uptake in popliteal mass	Needle biopsy	4	16	25
MEL103	Unknow primary	stable disease	Pt4	Ipilimumab	WT	5.5	FDG avid left inguinal LN	Needle biopsy	3	82	94
MEL104	Unknow primary	stable disease	Pt5	Ipilimumab	V600E	4.5 - 18.1	Several FDG avid LN (LN with FDG 18.1 was biopsied)	Needle biopsy	3	25	43
MEL105	Cutaneous	stable disease	Pt6	Ipilimumab/Nivolumab	L597S	4.5, 4.6	FDG avid axillary LN, iiliac lytic lesion	Needle biopsy	26	32	43
MEL106	Unknow primary	stable disease	Pt7	Ipilimumab/Nivolumab	V600K	2.7	Mild FDG uptake in axillary LN	Needle biopsy	39	18	40
MEL107	Cutaneous	progressor	n/a	Ipilimumab	V600R	13.9	Right axillary LN	Resection	3	1	21
MEL108	Cutaneous	progressor	n/a	Ipilimumab/Nivolumab	WT	n/a	Left axillary LN	Needle biopsy	9	1	9
MEL109	Cutaneous	progressor	n/a	Pembrolizumab	V600E	n/a	Left inguinal LN	Resection	34	1	44
