## Supplementary Table 2 Recurrent genomic alterations for BRAF-mutant melanoma for "Immunogenic tumor mass dormancy as a driver of persistent residual lesions in immunotherapy-treated melanoma"

### Sheet: Slide
Individual	Block	Cutting	Section	SlideID	Modality	CyCIF Panel	BuchbinderID	Progression
MEL101	MEL101-A	1	1	LSP13238	H&E		1	No
MEL101	MEL101-A	2	1	LSP14336	H&E		1	No
MEL101	MEL101-A	1	2	LSP13239	CyCIF	CyCIF panel 1	1	No
MEL101	MEL101-A	1	3	LSP13240	CyCIF	CyCIF panel 2	1	No
MEL101	MEL101-A	1	4	LSP13241	IHC		1	No
MEL101	MEL101-A	1	5	LSP13242	Orion	Orion panel	1	No
MEL101	MEL101-A	2	6	LSP14341	CyCIF	CyCIF Panel 3	1	No
MEL101	MEL101-A	2	8	LSP14343	CyCIF	CyCIF panel 5	1	No
MEL101	MEL101-A	2	11	LSP14346	CyCIF	CyCIF panel 4	1	No
MEL101	MEL101-A	2	12	LSP14347	CyCIF		1	No
MEL101	MEL101-B	1	1	LSP16771	Orion+H&E	Orion panel	1	No
MEL101	MEL101-B	1	3	LSP16770	CyCIF	CyCIF panel 2	1	No
MEL102	MEL102-A	1	2	LSP19917	Orion+H&E	Orion panel	3	No
MEL103	MEL103-A	1	2	LSP19923	Orion+H&E	Orion panel	4	No
MEL104	MEL104-A	1	2	LSP19929	Orion+H&E	Orion panel	5	No
MEL105	MEL105-A	1	2	LSP16767	Orion+H&E	Orion panel	6	No
MEL105	MEL105-A	1	3	LSP16766	CyCIF	CyCIF panel 2	6	No
MEL106	MEL106-A	1	2	LSP19935	Orion+H&E	Orion panel	7	No
MEL107	MEL107-A	1	2	LSP14322	CyCIF	CyCIF panel 2		Yes
MEL107	MEL107-A	1	3	LSP14323	PostGeoMX-CyCIF	CyCIF panel 6		Yes
MEL108	MEL107-A	1	1	LSP14321	H&E			Yes
MEL108	MEL108-A	1	1	LSP14331	H&E			Yes
MEL108	MEL108-A	1	2	LSP14332	CyCIF	CyCIF panel 2		Yes
MEL108	MEL108-A	1	4	LSP14334	PostGeoMX-CyCIF	CyCIF panel 6		Yes
MEL109	MEL109-A	1	1	LSP14326	H&E			Yes
MEL109	MEL109-A	1	2	LSP14327	CyCIF	CyCIF panel 2		Yes
MEL109	MEL109-A	1	4	LSP14329	PostGeoMX-CyCIF	CyCIF panel 6		Yes

### Sheet: CyCIF panel 1
Channel	Cycle	Channel	Target	Fluorophore	Vendor	Catalog Number	Host Species	Isotype	Clone Name	Dilution Factor	RRID identifier	QC
1	1	1	DNA	Hoechst
2	1	3	AXL	none	R&D Systems	AF154	goat	IgG	polyclonal	200	AB_354852
2	1	3	Goat IgG	Alexa Fluor 555	Thermo Fisher Scientific	A-21432	donkey	IgG	polyclonal	2000	AB_2535853
3	1	4	SOX10	none	Abcam	ab216020	mouse	IgG2b	SOX10/1074	100	AB_2847913
3	1	4	Mouse IgG	Alexa Fluor 647	Thermo Fisher Scientific	A-21237	goat	IgG	polyclonal	2000	AB_2535806
4	2	1	DNA	Hoechst
5	2	2	Granzyme B	none	Dako	M7235	mouse	IgG2a	GrB-7	100	AB_2114697
5	2	2	Mouse IgG2a	Alexa Fluor 488	Jackson ImmunoResearch, Inc.	115-545-206	goat	IgG	polyclonal	1000	AB_2338855
6	2	3	CD3E	Alexa Fluor 555	Cell Signaling Technology	57869BC	rabbit	IgG	D7A6E	150	AB_3668891
7	2	4	BCL2	none	Cell Signaling Technology	15071	mouse	IgG1	124	100	AB_2744528
7	2	4	Mouse IgG1	Alexa Fluor 647	Jackson ImmunoResearch, Inc.	115-605-205	goat	IgG	polyclonal	1000	AB_2338916
8	2	5	p-H3	Alexa Fluor 750	Cell Signaling Technology	43185BC	rabbit	IgG	D2C8	300	AB_3668896
9	3	1	DNA	Hoechst
10	3	2	CD8a	Alexa Fluor 488	Thermo Fisher Scientific	53-0008-80	mouse	IgG2a	AMC908	200	AB_2574412
11	3	3	CD11c	Alexa Fluor 555	Cell Signaling Technology	77882BC	rabbit	IgG	D3V1E	200	AB_3331656
12	3	4	CD45	Alexa Fluor 647	BioLegend	304020, 304056	mouse	IgG1	HI30	200	AB_493034
13	3	6	PCNA	Alexa Fluor 750	Cell Signaling Technology	24114BC	mouse	IgG2a	PC10	200	AB_3669072
14	4	1	DNA	Hoechst
15	4	2	CD20	Alexa Fluor 488	eBioscience	53-0202-80, 53-0202-82	mouse	IgG2a	L26	1000	AB_10734357
16	4	3	FOXP3	eFluor 570	eBioscience	41-4777-80, 41-4777-82	mouse	IgG1	236A/E7	150	AB_2573609
17	4	4	PDL1	Alexa Fluor 647	Cell Signaling Technology	62813BC	rabbit	IgG	E1L3N	200	AB_3669071
18	4	5	aSMA	Alexa Fluor 750	R&D Systems	IC1420S-025	mouse	IgG2a	1A4	300	AB_2868436
19	5	1	DNA	Hoechst
20	5	2	HLA-A/B	Alexa Fluor 488	Abcam	ab198376	rabbit	IgG	EPR1394Y	500	AB_2943099
21	5	3	PD1	phycoerythrin	Cell Signaling Technology	60333S	rabbit	IgG	D4W2J	200	AB_2943233
22	5	4	NGFR	Alexa Fluor 647	BD Biosciences	560326	mouse	IgG1	C40-1457	200	AB_1645403
23	6	1	DNA	Hoechst
24	6	2	CCND1	Alexa Fluor 488	Abcam	AB190194	rabbit	IgG	EPR2241	200	AB_2728784
25	6	4	PDPN	Alexa Fluor 647	BioLegend	916610	mouse	IgG1	D2-40	150	AB_2810816
26	6	5	Vimentin	Alexa Fluor 750	Cell Signaling Technology	69227BC	rabbit	IgG	D21H3	300	AB_3331655
27	7	1	DNA	Hoechst
28	7	2	Lamin-A/C	Alexa Fluor 488	Cell Signaling Technology	8617S	mouse	IgG2a	4C11	100	AB_10997529
29	7	2	Lamin-B1	Alexa Fluor 488	Abcam	ab194106	rabbit	IgG	EPR8985(B)	200	AB_2728786
30	7	3	CD163	Alexa Fluor 555	Abcam	ab281746	rabbit	IgG	EPR19518	200	AB_2940922
31	7	4	TIM3	Alexa Fluor 647	Cell Signaling Technology	78226	rabbit	IgG	D5D5R	150	AB_2799911
32	8	1	DNA	Hoechst
33	8	5	S100A1	none	Abcam	ab183979	rabbit	IgG	EPR19013	100	AB_2894716
33	8	5		DyLight 755	Abcam	ab201805
34	9	1	DNA	Hoechst
35	9	2	cKit	Alexa Fluor 488	Cell Signaling Technology	62082BC	rabbit	IgG	D3W6Y	100	AB_2799120
36	9	3	PMEL	phycoerythrin	Abcam	ab246731	rabbit	IgG	EP4863(2)	300	AB_2890052
37	9	4	IRF1	Alexa Fluor 647	Cell Signaling Technology	14105	rabbit	IgG	D5E4	100	AB_2798393
38	10	1	DNA	Hoechst
39	10	2	KI67	Alexa Fluor 488	Cell Signaling Technology	11882S	rabbit	IgG	D3B5	150	AB_2687824
40	10	3	CCNB1	Alexa Fluor 555	Abcam	ab214381	rabbit	IgG	Y106	150	AB_2884889
41	10	4	p27	Alexa Fluor 647	Abcam	AB194234	rabbit	IgG	Y236	150	AB_2728802
42	11	1	DNA	Hoechst
43	11	2	B2M	none	Abcam	ab218230	rabbit	IgG	EPR21752-214	100	AB_2943125
43	11	2		Alexa Fluor 488	Abcam	ab236553
44	11	3	CDKN1A	Alexa Fluor 555	Cell Signaling Technology	8493	rabbit	IgG	12D1	150	AB_10860074
45	11	4	CCNE1	Alexa Fluor 647	Abcam	ab194069	rabbit	IgG	EP435E	150	AB_2884893
46	12	1	DNA	Hoechst
47	12	2	ARG1	Alexa Fluor 488	Cell Signaling Technology	66297	rabbit	IgG	D4E3M	100	AB_2799705
48	12	3	Cyclin-A2	Alexa Fluor 555	Abcam	ab217731	rabbit	IgG	EPR17351	150	AB_2884890
49	12	4	p-Histone H2A.X	Alexa Fluor 647	BioLegend	613407, 613408	mouse	IgG1	2F3	150	AB_2114994
50	12	5	p-S6 (Ser235/236)	Alexa Fluor 750	Cell Signaling Technology	62788BC	rabbit	IgG	D57.2.2E	200
51	13	1	DNA	Hoechst
52	13	2	PNAd	none	Sigma-Aldrich	MABF2050	rat	IgM	MECA-79	100	AB_2943331
53	13	2	Rat IgM	Alexa Fluor 488	Thermo Fisher Scientific	A-21212	goat	IgG	polyclonal	1000	AB_2535798
54	13	3	COX4	Alexa Fluor 555	Abcam	ab210675	rabbit	IgG	EPR9442(ABC)	150	AB_2857975
55	14	1	DNA	Hoechst
56	14	2	GAPDH	Alexa Fluor 488	Abcam	ab204276	rabbit	IgG	EPR16884	500	AB_2889198
57	14	3	CD66b	phycoerythrin	BioLegend	392903	mouse	IgG1	6/40c	200	AB_2750201
58	14	4	Geminin	Alexa Fluor 647	Santa Cruz Biotechnology	sc-74456-AF647	mouse	IgG2b	F-7	100	AB_2943326
59	15	1	DNA	Hoechst
60	15	2	CD4	Alexa Fluor 488	R&D Systems	FAB8165G	goat	IgG	polyclonal	100	AB_2728839
61	15	3	p-Rb (S807, 811)	Alexa Fluor 555	Cell Signaling Technology	8957S	rabbit	IgG	D20B12	150	AB_2728827
62	15	4	IDO1	Alexa Fluor 647	Abcam	ab281580	rabbit	IgG	EPR20374	150	AB_2943198
63	16	1	DNA	Hoechst
64	16	2	Mast Cell Tryptase	Alexa Fluor 488	Santa Cruz Biotechnology	sc-59587 AF488	mouse	IgG1	AA1	1000	AB_2943322
65	16	3	p-Stat1 (Y701)	Alexa Fluor 555	Cell Signaling Technology	8183S	rabbit	IgG	58D6	100	AB_10860600
66	16	4	MCT1	Alexa Fluor 647	Santa Cruz Biotechnology	sc-365501 AF647	mouse	IgG1	H-1	300	AB_2943297
67	17	1	DNA	Hoechst
68	17	2	HLA-DRB1	Alexa Fluor 488	Abcam	ab207376	rabbit	IgG	EPR6148	500	AB_2889845
69	17	4	HLA-DPB1	Alexa Fluor 647	abcam	ab201347	rabbit	IgG	EPR11226	500	AB_2861375
70	18	1	DNA	Hoechst
71	18	2	MX1	Alexa Fluor 488	Cell Signaling Technology	7937BC	rabbit	IgG	D3W7I	200	AB_2799122
72	18	3	CD206	Alexa Fluor 555	Cell Signaling Technology	48352BC	rabbit	IgG	E2L9N	200
73	18	4	CD31	Alexa Fluor 647	Abcam	ab218582	rabbit	IgG	EPR3094	200	AB_2857973
74	19	1	DNA	Hoechst
75	19	2	Catalase	Alexa Fluor 488	Abcam	ab185041	rabbit	IgG	EP1929Y	150	AB_2884892
76	19	3	CD68	phycoerythrin	Cell Signaling Technology	79594, 79594S	rabbit	IgG	D4B9C	200	AB_2799935
77	19	4	NQO1	Alexa Fluor 647	Abcam	ab196196	rabbit	IgG	EPR3309	150	AB_2924407
78	20	1	DNA	Hoechst
79	20	2	CPT1A	Alexa Fluor 488	Abcam	ab171449	mouse	IgG2b	8F6AE9	150	AB_2714024
80	20	3	LAG3	Alexa Fluor 555	Cell Signaling Technology	56141BC	rabbit	IgG	D2G4O	100	AB_2798739
81	20	5	Lysozyme C	Alexa Fluor 790	Santa Cruz Biotechnology	sc-518012 AF790	mouse	IgG1	E-5	100	AB_2943318
82	21	1	DNA	Hoechst
83	21	2	MITF	Alexa Fluor 488	Abcam	ab201675	mouse	IgG1	D5	100	AB_2728787
84	21	3	HLA -DRA	Alexa Fluor 555	Abcam	ab215312	rabbit	IgG	EPR3692	200	AB_2889281
85	21	4	Catenin beta-1	Alexa Fluor 647	Cell Signaling Technology	4627S	mouse	IgG1	L54E2	300	AB_10691326
86	22	1	DNA	Hoechst
87	22	2	CD15	Alexa Fluor 488	BioLegend	301910	mouse	IgM	HI98	100	AB_493257
88	22	3	S100B	Alexa Fluor 555	Abcam	ab274881	rabbit	IgG	EP1576Y	150	AB_2890062
89	22	4	MPO	Alexa Fluor 647	Santa Cruz Biotechnology	sc-365436-AF647	mouse	IgG1	A-5	150	AB_2943296
90	23	1	DNA	Hoechst
91	23	2	CD73	Alexa Fluor 488	Cell Signaling Technology	14627BC	rabbit	IgG	D7F9A	150	AB_2716625
92	23	3	p-Stat3 (Y705)	phycoerythrin	Cell Signaling Technology	8119	rabbit	IgG	D3A7	200	AB_10859889
93	23	4	GLUT1	Alexa Fluor 647	Abcam	ab195020	rabbit	IgG	EPR3915	150	AB_2783877
94	24	1	DNA	Hoechst
95	24	2	CD11b	Alexa Fluor 488	Thermo Fisher Scientific (eBioscience)	53-0196-80, 53-0196-82	mouse	IgG1	C67F154	100	AB_2637195
96	24	3	IBA1	Alexa Fluor 555	Cell Signaling Technology	36618	rabbit	IgG	E4O4W	150	AB_2943227
97	25	1	DNA	Hoechst
98	25	2	CD14	Alexa Fluor 488	Cell Signaling Technology	37518BC	rabbit	IgG	D7A2T	100	AB_3668899
99	25	3	IFIT1	Alexa Fluor 555	Cell Signaling Technology	84855BC	rabbit	IgG	D2X9Z	100
100	25	4	MCL1	Alexa Fluor 647	Abcam	ab197035	rabbit	IgG	Y37	300	AB_2800505

### Sheet: CyCIF panel 2
Channel	Cycle	Channel	Target	Fluorophore	Vendor	Catalog Number	Host Species	Isotype	Clone Name	Dilution Factor	RRID identifier	QC
1	1	1	DNA	Hoechst
2	1	2	Cleaved Caspase-3	none	Cell Signaling Technology	9664	rabbit	IgG	5A1E	500	AB_2070042
2	1	2	Rabbit IgG	Alexa Fluor 488	Invitrogen	A-11070	goat	IgG	polyclonal	2000	AB_2534114
3	1	3	AXL	none	R&D Systems	AF154	goat	IgG	polyclonal	200	AB_354852
3	1	3	Goat IgG	Alexa Fluor 568	Invitrogen	A-11057	donkey	IgG	polyclonal	2000	AB_2534104
4	1	4	SOX10	none	Abcam	ab216020	mouse	IgG2b	SOX10/1074	100	AB_2847913
4	1	4	Mouse IgG	Alexa Fluor 647	Thermo Fisher Scientific	A-21237	goat	IgG	polyclonal	2000	AB_2535806
5	2	1	DNA	Hoechst
6	2	2	Granzyme B	none	Dako	M7235	mouse	IgG2a	GrB-7	50	AB_2114697
6	2	2	Mouse IgG2a	Alexa Fluor 488	Jackson ImmunoResearch, Inc.	115-545-206	goat	IgG	polyclonal	1000	AB_2338855
7	2	3	c-PARP1	Alexa Fluor 555	Cell Signaling Technology	6894S	rabbit	IgG	D64E10	100	AB_10830735
8	2	4	TIMP3	none	R&D Systems	MAB973	mouse	IgG1	183551	150	AB_2204987
8	2	4	Mouse IgG1	Alexa Fluor 647	Jackson ImmunoResearch, Inc.	115-605-205	goat	IgG	polyclonal	1000	AB_2338916
9	2	5	p-Histone 3	Alexa Fluor 750	Cell Signaling Technology	43185BC	rabbit	IgG	D2C8	200	AB_3668896
10	3	1	DNA	Hoechst
11	3	2	CD8a	Alexa Fluor 488	Thermo Fisher Scientific	53-0008-80	mouse	IgG2a	AMC908	150	AB_2574412
12	3	3	CD66b	phycoerythrin	BioLegend	392903	mouse	IgG1	6/40c	150	AB_2750201
13	3	4	MART1	Alexa Fluor 647	Abcam	ab225500	rabbit	IgG	EPR20380	200	AB_2868593
14	3	5	aSMA	Alexa Fluor 750	R&D Systems	IC1420S-025	mouse	IgG2a	1A4	100	AB_2868436
15	4	1	DNA	Hoechst
16	4	2	KI67	Alexa Fluor 488	Cell Signaling Technology	11882S	rabbit	IgG	D3B5	100	AB_2687824
17	4	3	CD11c	Alexa Fluor 555	Cell Signaling Technology	64675BC	rabbit	IgG	D1V9Y	200	AB_2890233
18	4	4	NGFR	Alexa Fluor 647	abcam	ab195180	rabbit	IgG	EP1039Y	200	AB_2728801
19	4	5	PCNA	Alexa Fluor 750	Cell Signaling Technology	24114BC	mouse	IgG2a	PC10	100	AB_3669072
20	5	1	DNA	Hoechst
21	5	2	CD163	Alexa Fluor 488	Abcam	ab218293	rabbit	IgG	EPR14643-36	200	AB_2889155
22	5	3	CD3E	Alexa Fluor 555	Cell Signaling Technology	57869BC	rabbit	IgG	D7A6E	100	AB_3668891
23	5	4	PDPN	Alexa Fluor 647	BioLegend	916610	mouse	IgG1	D2-40	150	AB_2810816
24	5	5	Vimentin	Alexa Fluor 750	Cell Signaling Technology	69227BC	rabbit	IgG	D21H3	300	AB_3331655
25	6	1	DNA	Hoechst
26	6	2	MITF	Alexa Fluor 488	Abcam	ab201675	mouse	IgG1	D5	100	AB_2728787
27	6	3	CD68	phycoerythrin	Cell Signaling Technology	79594, 79594S	rabbit	IgG	D4B9C	200	AB_2799935
28	6	4	CD31	Alexa Fluor 647	Abcam	ab218582	rabbit	IgG	EPR3094	200	AB_2857973
29	6	5	LDHA	Alexa Fluor 790	Santa Cruz Biotechnology	sc-137243 AF790	mouse	IgG1	E-9	200	AB_2943282
30	7	1	DNA	Hoechst
31	7	2	CCND1	Alexa Fluor 488	Abcam	AB190194	rabbit	IgG	EPR2241	150	AB_2728784
32	7	3	CD19	Alexa Fluor 555	Cell Signaling Technology	17048BC	rabbit	IgG	D4V4B	100	none
33	7	4	CD16	Alexa Fluor 647	Santa Cruz Biotechnology	sc-20052 AF647	mouse	IgG1	DJ130c	100	AB_626925
34	7	5	Beta-catenin	Alexa Fluor 750	Cell Signaling Technology	37106BC	rabbit	IgG	D10A8	150
35	8	1	DNA	Hoechst
36	8	2	SOX9	Alexa Fluor 488	Abcam	ab196450	rabbit	IgG	EPR14335	100	AB_2665383
37	8	3	CDKN1A	Alexa Fluor 555	Cell Signaling Technology	8493	rabbit	IgG	12D1	150	AB_10860074
38	8	4	CD45	Alexa Fluor 647	BioLegend	304020, 304056	mouse	IgG1	HI30	100	AB_493034
39	8	5	GAPDH	Alexa Fluor 790	Santa Cruz Biotechnology	sc-365062 AF790	mouse	IgG1	G-9	100	AB_2943293
40	9	1	DNA	Hoechst
41	9	2	TCF1	Alexa Fluor 488	Cell Signaling Technology	6444	rabbit	IgG	C63D9	100	AB_2797627
42	9	3	SOX6	phycoerythrin	Santa Cruz Biotechnology	sc-393314 PE	mouse	IgG2b	A-4	100	AB_2943311
43	9	4	LEF1	Alexa Fluor 647	Abcam	ab246715	rabbit	IgG	EPR2029Y	150
44	9	5	Pan-CK	Alexa Fluor 750	Novus Biologicals	NBP2-33200AF750	mouse	IgG1	AE-1/AE-3	100	AB_2868569
45	10	1	DNA	Hoechst
46	10	3	LAG3	Alexa Fluor 555	Cell Signaling Technology	56141BC	rabbit	IgG	D2G4O	100	AB_2798739
47	10	4	CD21	Alexa Fluor 647	Abcam	ab202693	rabbit	IgG	EP3093	300	AB_2889188
48	10	5	Myeloperoxidase	Alexa Fluor 790	Santa Cruz Biotechnology	sc-365436 AF790	mouse	IgG1	A-5	100	AB_2943295
49	11	1	DNA	Hoechst
50	11	2	Lamin-B1	Alexa Fluor 488	Abcam	ab194106	rabbit	IgG	EPR8985(B)	150	AB_2728786
51	11	2	Lamin-A/C	Alexa Fluor 488	Cell Signaling Technology	8617S	mouse	IgG2a	4C11	100	AB_10997529
52	11	3	PD1	phycoerythrin	Cell Signaling Technology	60333S	rabbit	IgG	D4W2J	100	AB_2943233
53	11	4	CD209	Alexa Fluor 647	Santa Cruz Biotechnology	sc-65740 AF647	mouse	IgG2a	DC28	100	AB_2943324	HMSL81536 - 100
54	11	5	Lysozyme C	Alexa Fluor 790	Santa Cruz Biotechnology	sc-518012 AF790	mouse	IgG1	E-5	100	AB_2943318	HMSL81536
55	12	1	DNA	Hoechst
56	12	2	ICAM1	Alexa Fluor 488	Abcam	ab214860	rabbit	IgG	EPR4776	150	AB_2943120
57	12	3	CD206	Alexa Fluor 555	Cell Signaling Technology	48352BC	rabbit	IgG	E2L9N	200
58	12	4	GNLY	Alexa Fluor 647	Cell Signaling Technology	64458S	rabbit	IgG	E2T3D	100
59	12	5	S100A1	none	Abcam	ab183979	rabbit	IgG	EPR19013	150	AB_2894716
59	12	5		DyLight 755	Abcam	ab201805
60	13	1	DNA	Hoechst
61	13	2	NRF2	Alexa Fluor 488	Abcam	ab194984	rabbit	IgG	EP1808Y	150	AB_2889229
62	13	3	G3BP1	Alexa Fluor 555	Abcam	ab217729	rabbit	IgG	EPR13986(B)	200	AB_2889277
63	14	1	DNA	Hoechst
64	14	3	PMEL	phycoerythrin	Abcam	ab246731	rabbit	IgG	EP4863(2)	150	AB_2890052
65	14	4	S100B	Alexa Fluor 647	Abcam	ab196175	rabbit	IgG	EP1576Y	150	AB_2868562
66	15	1	DNA	Hoechst
67	15	2	MX1	Alexa Fluor 488	Cell Signaling Technology	7937BC	rabbit	IgG	D3W7I	200	AB_2799122
68	15	3	CD36	Alexa Fluor 555	Cell Signaling Technology	40462BC	rabbit	IgG	D8L9T	200
69	15	4	GLUT1	Alexa Fluor 647	Abcam	ab195020	rabbit	IgG	EPR3915	150	AB_2783877

### Sheet: CyCIF panel 3
Channel	Cycle	Channel	Target	Fluorophore	Vendor	Catalog Number(s)	Host Species	Isotype	Clone Name	Dilution Factor	RRID identifier	QC
1	1	1	DNA	Hoechst
2	1	2	p-PRAS40	none	Cell Signaling Technology	13175S	rabbit	IgG	D4D2	200
2	1	2	Rabbit IgG	Alexa Fluor 488	Invitrogen	A-11070	goat	IgG	polyclonal	2000	AB_2534114
3	1	3	LAMP2	none	R&D Systems	AF6228	goat	IgG	polyclonal	200	AB_10971818
3	1	3	Goat IgG	Alexa Fluor 555	Thermo Fisher Scientific	A-21432	donkey	IgG	polyclonal	2000	AB_2535853
4	1	4	p53	none	Dako	M7001	mouse	IgG2b	DO7	100	AB_2206626
4	1	4	Mouse IgG	Alexa Fluor 647	Thermo Fisher Scientific	A-21237	goat	IgG	polyclonal	2000	AB_2535806
5	2	1	DNA	Hoechst
6	2	2	CD45RO	none	Dako	M0742	mouse	IgG2a	UCHL1	100	AB_2237910
6	2	2	Mouse IgG2a	Alexa Fluor 488	Jackson ImmunoResearch, Inc.	115-545-206	goat	IgG	polyclonal	1000	AB_2338855
7	2	3	CD19	Alexa Fluor 555	Cell Signaling Technology	17048BC	rabbit	IgG	D4V4B	100	none
8	2	4	CD10	none	Abcam	ab951	mouse	IgG1	56C6	200	AB_2146533
8	2	4	Mouse IgG1	Alexa Fluor 647	Jackson ImmunoResearch, Inc.	115-605-205	goat	IgG	polyclonal	1000	AB_2338916
9	3	1	DNA	Hoechst
10	3	2	KI67	Alexa Fluor 488	Cell Signaling Technology	11882S	rabbit	IgG	D3B5	150	AB_2687824
11	3	3	CD3E	Alexa Fluor 555	Cell Signaling Technology	57869BC	rabbit	IgG	D7A6E	150	AB_3668891
12	3	4	SOX10	Alexa Fluor 647	Abcam	ab270151	rabbit	IgG	SP267	100	AB_2927700
13	3	5	B2M	none	Abcam	ab218230	rabbit	IgG	EPR21752-214	100	AB_2943125
13	3	5		DyLight 755	Abcam	ab201805
14	4	1	DNA	Hoechst
15	4	2	CD8a	eFluor 660	eBioscience	50-0008-82	mouse	IgG2a	AMC908	200	AB_2574149
16	4	3	FOXP3	eFluor 570	eBioscience	41-4777-80, 41-4777-82	mouse	IgG1	236A/E7	100	AB_2573609
17	4	4	PDL1	Alexa Fluor 647	Cell Signaling Technology	62813BC	rabbit	IgG	E1L3N	100	AB_3669071
18	4	5	aSMA	Alexa Fluor 750	R&D Systems	IC1420S-025	mouse	IgG2a	1A4	100	AB_2868436
19	5	1	DNA	Hoechst
20	5	2	MITF	Alexa Fluor 488	Abcam	ab201675	mouse	IgG1	D5	100	AB_2728787
21	5	3	SQSTM1	Alexa Fluor 555	Abcam	ab203430	rabbit	IgG	EPR4844	200	AB_2728795
22	5	4	CD20	eFluor 660	eBioscience	50-0202-80, 50-0202-82	mouse	IgG2a	L26	1000	AB_11151691
23	5	5	Lysozyme C	Alexa Fluor 790	Santa Cruz Biotechnology	sc-518012 AF790	mouse	IgG1	E-5	100	AB_2943318
24	6	1	DNA	Hoechst
25	6	2	CD163	Alexa Fluor 488	Abcam	ab218293	rabbit	IgG	EPR14643-36	200	AB_2889155
26	6	3	CD11c	Alexa Fluor 555	Cell Signaling Technology	77882BC	rabbit	IgG	D3V1E	200	AB_3331656
27	6	4	MART1	Alexa Fluor 647	Abcam	ab225500	rabbit	IgG	EPR20380	200	AB_2868593
28	7	1	DNA	Hoechst
29	7	2	FN	Alexa Fluor 488	Abcam	ab198933	rabbit	IgG	F1	2000	AB_2728807
30	7	3	BIM	phycoerythrin	Cell Signaling Technology	12186	rabbit	IgG	C34C5	150	AB_2797842
31	7	4	IDO1	Alexa Fluor 647	Abcam	ab281580	rabbit	IgG	EPR20374	200	AB_2943198
32	8	1	DNA	Hoechst
33	8	2	GAPDH	Alexa Fluor 488	Abcam	ab204276	rabbit	IgG	EPR16884	1000	AB_2889198
34	8	3	S100B	Alexa Fluor 555	Abcam	ab274881	rabbit	IgG	EP1576Y	300	AB_2890062
35	8	4	CD31	Alexa Fluor 647	Abcam	ab218582	rabbit	IgG	EPR3094	200	AB_2857973
36	9	1	DNA	Hoechst
37	9	3	CD44	phycoerythrin	Cell Signaling Technology	8724	mouse	IgG2a	156-3C11	150	AB_10829611
38	10	1	DNA	Hoechst
39	10	2	CD14	Alexa Fluor 488	Cell Signaling Technology	37518BC	rabbit	IgG	D7A2T	500	AB_3668899
40	10	3	CD68	phycoerythrin	Cell Signaling Technology	79594, 79594S	rabbit	IgG	D4B9C	200	AB_2799935
41	10	4	CD16	Alexa Fluor 647	Santa Cruz Biotechnology	sc-20052 AF647	mouse	IgG1	DJ130c	100	AB_626925
42	11	1	DNA	Hoechst
43	11	2	CCND1	Alexa Fluor 488	Abcam	AB190194	rabbit	IgG	EPR2241	200	AB_2728784
44	11	3	BRAF	Alexa Fluor 555	Cell Signaling Technology	72626BC	mouse	IgG2a	E3T5C	150
45	11	4	NGFR	Alexa Fluor 647	abcam	ab195180	rabbit	IgG	EP1039Y	200	AB_2728801
46	11	5	S100A1	none	Abcam	ab183979	rabbit	IgG	EPR19013	100	AB_2894716
46	11	5		DyLight 755	Abcam	ab201805
47	12	1	DNA	Hoechst
48	12	2	CD23	Alexa Fluor 488	Abcam	ab305270	rabbit	IgG	EPR3617	200	AB_2943215
49	12	3	COX4	Alexa Fluor 555	Abcam	ab210675	rabbit	IgG	EPR9442(ABC)	150	AB_2857975
50	12	4	CD21	Alexa Fluor 647	Abcam	ab202693	rabbit	IgG	EP3093	500	AB_2889188
51	12	5	Myeloperoxidase	Alexa Fluor 790	Santa Cruz Biotechnology	sc-365436 AF790	mouse	IgG1	A-5		AB_2943295
52	13	1	DNA	Hoechst
53	13	2	CD4	Alexa Fluor 488	R&D Systems	FAB8165G	goat	IgG	polyclonal	100	AB_2728839
54	13	3	CD66b	phycoerythrin	BioLegend	392903	mouse	IgG1	6/40c	150	AB_2750201
55	13	4	PDPN	Alexa Fluor 647	BioLegend	916610	mouse	IgG1	D2-40	150	AB_2810816
56	14	1	DNA	Hoechst
57	14	2	ENO1	Alexa Fluor 488	Abcam	ab303582	rabbit	IgG	EPR19758	150	AB_2943214
58	14	3	PGK1	phycoerythrin	Santa Cruz Biotechnology	sc-130335 PE	mouse	IgG1	14	300	AB_2943275
59	14	4	GLUT1	Alexa Fluor 647	Abcam	ab195020	rabbit	IgG	EPR3915	200	AB_2783877
60	15	1	DNA	Hoechst
61	15	2	LDH	Alexa Fluor 488	Abcam	ab202652	rabbit	IgG	EP1566Y	400	AB_2889291
62	15	3	CD206	Alexa Fluor 555	Cell Signaling Technology	48352BC	rabbit	IgG	E2L9N	200
63	15	4	SOX10	Alexa Fluor 647	Abcam	ab270151	rabbit	IgG	SP267	100	AB_2927700
64	16	1	DNA	Hoechst
65	16	2	CD57	FITC	BD Biosciences	561906	mouse	IgM	NK-1	150	AB_10897013
66	16	3	PD1	phycoerythrin	Cell Signaling Technology	60333S	rabbit	IgG	D4W2J	100	AB_2943233
67	16	4	NKG2A	Alexa Fluor 647	Abcam	ab300745	rabbit	IgG	EPR23737-127	100	AB_2943211
68	16	5	GAPDH	Alexa Fluor 790	Santa Cruz Biotechnology	sc-365062 AF790	mouse	IgG1	G-9	300	AB_2943293
69	17	1	DNA	Hoechst
70	17	2	CD48	Alexa Fluor 488	Cell Signaling Technology	46847BC	rabbit	IgG	D7L8I	100
71	17	3	CD27	Alexa Fluor 555	Abcam	ab282112	rabbit	IgG	EPR8569	100	AB_2943200
72	17	4	CD138	Alexa Fluor 647	BioLegend	356523	mouse	IgG1	MI15	100	AB_2564250
73	18	1	DNA	Hoechst
74	18	2	TCF1	Alexa Fluor 488	Cell Signaling Technology	6444	rabbit	IgG	C63D9	100	AB_2797627
75	18	3	CD40	Alexa Fluor 555	Cell Signaling Technology	16805BC	rabbit	IgG	D8W3N	150	AB_2799188
76	18	4	Granzyme B	Alexa Fluor 647	Santa Cruz Biotechnology	sc-8022 AF647	mouse	IgG1	2C5	150	AB_2232723
77	18	5	LDHA	Alexa Fluor 790	Santa Cruz Biotechnology	sc-137243 AF790	mouse	IgG1	E-9	300
78	19	1	DNA	Hoechst
79	19	2	CXCL9	Alexa Fluor 488	Abcam	ab308597	rabbit	IgG	EPR26512-118	150	AB_2943216
80	19	3	ICOS	Alexa Fluor 555	Cell Signaling Technology	79403BC	rabbit	IgG	D1K2T	150	AB_2800142
81	19	4	PTGES	Alexa Fluor 647	Santa Cruz Biotechnology	sc-166308 AF647	mouse	IgG1	A-3	150	AB_2943283
82	20	1	DNA	Hoechst
83	20	2	CD127	Alexa Fluor 488	Abcam	ab282659	rabbit	IgG	EPR23747-333	100	AB_2943201
84	20	3	LAG3	Alexa Fluor 555	Cell Signaling Technology	56141BC	rabbit	IgG	D2G4O	100	AB_2798739
85	20	4	TIM3	Alexa Fluor 647	Cell Signaling Technology	78226	rabbit	IgG	D5D5R	200	AB_2799911
86	20	5	Vimentin	Alexa Fluor 750	Cell Signaling Technology	69227BC	rabbit	IgG	D21H3	300	AB_3331655
87	21	1	DNA	Hoechst
88	21	2	CD57	FITC	BD Biosciences	561906	mouse	IgM	NK-1	100	AB_10897013
89	21	3	GITR	Alexa Fluor 555	Cell Signaling Technology	98430BC	rabbit	IgG	D9I9D	100	AB_2799740
90	21	4	HLA-DPB1	Alexa Fluor 647	abcam	ab201347	rabbit	IgG	EPR11226	500	AB_2861375
91	23	1	DNA	Hoechst
92	23	2	STING	Alexa Fluor 488	Abcam	ab198950	rabbit	IgG	EPR13130	100	AB_2889208
93	23	3	DCP1A	Alexa Fluor 555	Abcam	ab211853	rabbit	IgG	EPR13822	100	AB_2943118
94	23	4	CD38	Alexa Fluor 647	Abcam	ab279690	rabbit	IgG	EPR4106	100	AB_2943196
95	24	1	DNA	Hoechst
96	24	2	CD11b	Alexa Fluor 488	Thermo Fisher Scientific (eBioscience)	53-0196-80, 53-0196-82	mouse	IgG1	C67F154	100	AB_2637195
97	24	3	G3BP1	Alexa Fluor 555	Abcam	ab217729	rabbit	IgG	EPR13986(B)	100	AB_2889277
98	24	4	CD209	Alexa Fluor 647	Santa Cruz Biotechnology	sc-65740 AF647	mouse	IgG2a	DC28	100	AB_2943324

### Sheet: CyCIF panel 4
Channel	Cycle	Channel	Target	Fluorophore	Vendor	Catalog Number	Host Species	Isotype	Clone Name	Dilution Factor	RRID identifier	QC
1	1	1	DNA	Hoechst
2	1	2	FN	Alexa Fluor 488	Abcam	ab198933	rabbit	IgG	F1	500	AB_2728807
3	1	3	IFI16	Alexa Fluor 555	Cell Signaling Technology	37239BC	rabbit	IgG	D8B5T	150	AB_3669073
4	1	4	SOX10	Alexa Fluor 647	Abcam	ab270151	rabbit	IgG	SP267	150	AB_2927700
5	2	1	DNA	Hoechst
6	2	2	MITF	Alexa Fluor 488	Abcam	ab201675	mouse	IgG1	D5	100	AB_2728787
7	2	3	S100B	Alexa Fluor 555	Abcam	ab274881	rabbit	IgG	EP1576Y	150	AB_2890062
8	2	4	MCT1	Alexa Fluor 647	Santa Cruz Biotechnology	sc-365501 AF647	mouse	IgG1	H-1	150	AB_2943297
9	3	1	DNA	Hoechst
10	3	2	HLA-DRB1	Alexa Fluor 488	Abcam	ab207376	rabbit	IgG	EPR6148	1000	AB_2889845
11	3	3	PMEL	phycoerythrin	Abcam	ab246731	rabbit	IgG	EP4863(2)	150	AB_2890052
12	3	4	MART1	Alexa Fluor 647	Abcam	ab225500	rabbit	IgG	EPR20380	200	AB_2868593
13	3	5	S100A1		Abcam	ab183979	rabbit	IgG	EPR19013	100	AB_2894716
13	3	5		DyLight 755	Abcam	ab201805
14	4	1	DNA	Hoechst
15	4	3	CD3E	Alexa Fluor 555	Cell Signaling Technology	57869BC	rabbit	IgG	D7A6E	100	AB_3668891
16	5	1	DNA	Hoechst
17	5	3	CD19	Alexa Fluor 555	Cell Signaling Technology	17048BC	rabbit	IgG	D4V4B	100	none
18	5	4	GLUT1	Alexa Fluor 647	Abcam	ab195020	rabbit	IgG	EPR3915	100	AB_2783877
19	5	5	Lysozyme C	Alexa Fluor 790	Santa Cruz Biotechnology	sc-518012 AF790	mouse	IgG1	E-5	100	AB_2943318
20	6	1	DNA	Hoechst
21	6	2	XBP1	Alexa Fluor 488	Abcam	ab252102	rabbit	IgG	EPR4086	100	AB_2943170
22	6	3	HLA -DRA	Alexa Fluor 555	Abcam	ab215312	rabbit	IgG	EPR3692	100	AB_2889281
23	6	4	CD21	Alexa Fluor 647	Abcam	ab202693	rabbit	IgG	EP3093	300	AB_2889188
24	7	1	DNA	Hoechst
25	7	2	ITGA3	Alexa Fluor 488	Santa Cruz Biotechnology	sc-374242 AF488	mouse	IgG2a	A-3	150	AB_2943301
26	7	3	JUN	Alexa Fluor 555	Cell Signaling Technology	31032	rabbit	IgG	60A8	100	AB_2943224
27	7	4	CD20	eFluor 660	eBioscience	50-0202-80, 50-0202-82	mouse	IgG2a	L26	500	AB_11151691
28	8	1	DNA	Hoechst
29	8	2	CD15	Alexa Fluor 488	BioLegend	301910	mouse	IgM	HI98	150	AB_493257
30	8	3	CD66b	phycoerythrin	BioLegend	392903	mouse	IgG1	6/40c	150	AB_2750201
31	8	4	CD45	Alexa Fluor 647	BioLegend	304020, 304056	mouse	IgG1	HI30	150	AB_493034
32	9	1	DNA	Hoechst
33	9	2	Clusterin	Alexa Fluor 488	Santa Cruz Biotechnology	sc-166907 AF488	mouse	IgG2a	A-9	100	AB_10608723
34	9	3	PGK1	phycoerythrin	Santa Cruz Biotechnology	sc-130335 PE	mouse	IgG1	14	100	AB_2943275
35	9	4	CD31	Alexa Fluor 647	Abcam	ab218582	rabbit	IgG	EPR3094	200	AB_2857973
36	9	5	aSMA	Alexa Fluor 750	R&D Systems	IC1420S-025	mouse	IgG2a	1A4	300	AB_2868436
37	10	1	DNA	Hoechst
38	10	2	SOX9	Alexa Fluor 488	Abcam	ab196450	rabbit	IgG	EPR14335	200	AB_2665383
39	10	3	IGFBP7	phycoerythrin	Abcam	ab211615	rabbit	IgG	EPR11912(B)	150	AB_2943117
40	10	4	HMOX1	Alexa Fluor 647	Santa Cruz Biotechnology	sc-136960 AF647	mouse	IgG1	A-3	200	AB_2943281
41	10	5	B2M		Abcam	ab218230	rabbit	IgG	EPR21752-214	100	AB_2943125
42	10	5		DyLight 755	Abcam	ab201805
43	11	1	DNA	Hoechst
44	11	2	ENO1	Alexa Fluor 488	Abcam	ab303582	rabbit	IgG	EPR19758	200	AB_2943214
45	11	3	PMS2	Alexa Fluor 555	Abcam	ab203457	rabbit	IgG	EPR3947	200	AB_2889230
46	11	4	NFkB	Alexa Fluor 647	Abcam	AB190589	rabbit	IgG	E379	300	AB_2728800
47	11	5	HLA-ABC		Abcam	ab70328	mouse	IgG1	EMR8-5	100	AB_1269092
48	11	5		DyLight 755	Abcam	ab201805
49	12	1	DNA	Hoechst
50	12	2	CCND1	Alexa Fluor 488	Abcam	AB190194	rabbit	IgG	EPR2241	150	AB_2728784
51	12	3	MLH1	Alexa Fluor 555	Abcam	ab215303	rabbit	IgG	EPR3894	150	AB_2889295
52	12	4	NGFR	Alexa Fluor 647	BD Biosciences	560326	mouse	IgG1	C40-1457	150	AB_1645403
53	12	5	Vimentin	Alexa Fluor 750	Cell Signaling Technology	69227BC	rabbit	IgG	D21H3	200	AB_3331655
54	13	1	DNA	Hoechst
55	13	2	CDKN2A	Alexa Fluor 488	Santa Cruz Biotechnology	sc-56330 AF488	mouse	IgG2a	JC8	100	AB_2890061
56	13	3	Checkpoint kinase 2 (pT68)	Alexa Fluor 555	cell signaling technology	12812S	rabbit	IgG	C13C1	100	AB_2728826
57	13	4	p-ATM (S1981)	eFluor 660	eBioscience	50-9046-41	mouse	IgG1	10H11.E12	100	AB_2574313

### Sheet: CyCIF panel 5
Channel	Cycle	Channel	Target	Fluorophore	Vendor	Catalog Number	Host Species	Isotype	Clone Name	Dilution Factor	RRID identifier	Comments
1	1	1	DNA	Hoechst
2	1	2	EOMES	none	Abcam	ab216870	rabbit	IgG	EPR21950-241	400	AB_2943124
2	1	2	Rabbit IgG	Alexa Fluor 488	Invitrogen	A-11070	goat	IgG	polyclonal	2000	AB_2534114
3	1	3	AXL	none	R&D Systems	AF154	goat	IgG	polyclonal	200	AB_354852
3	1	3	Goat IgG	Alexa Fluor 555	Thermo Fisher Scientific	A-21432	donkey	IgG	polyclonal	2000	AB_2535853
4	1	4	CD25	none	LifeSpan BioSciences	LS‑C202825	mouse	IgG2b	4C9	100	AB_2889341
4	1	4	Mouse IgG	Alexa Fluor 647	Thermo Fisher Scientific	A-21237	goat	IgG	polyclonal	2000	AB_2535806
5	2	1	DNA	Hoechst
6	2	2	CD45RO	none	Dako	M0742	mouse	IgG2a	UCHL1	300	AB_2237910
6	2	2	Mouse IgG2a	Alexa Fluor 488	Jackson ImmunoResearch, Inc.	115-545-206	goat		polyclonal	1000	AB_2338855
7	2	3	CD3E	Alexa Fluor 555	Cell Signaling Technology	57869BC	rabbit	IgG	D7A6E	150	AB_3668891
8	2	4	CXCL13	none	R&D Systems	MAB8012	mouse	IgG1	53602	100	AB_2943272
8	2	4	Mouse IgG1	Alexa Fluor 647	Jackson ImmunoResearch, Inc.	115-605-205	goat		polyclonal	1000	AB_2338916
9	3	1	DNA	Hoechst
10	3	2	CCND1	Alexa Fluor 488	Abcam	AB190194	rabbit	IgG	EPR2241	200	AB_2728784
11	3	3	CD11c	Alexa Fluor 555	Cell Signaling Technology	64675BC	rabbit	IgG	D1V9Y	200	AB_2890233
12	3	4	MART1	Alexa Fluor 647	Abcam	ab225500	rabbit	IgG	EPR20380	200	AB_2868593
13	3	5	p-Histone H3	Alexa Fluor 750	Cell Signaling Technology	43185BC	rabbit	IgG	D2C8	200	AB_3668896
14	4	1	DNA	Hoechst
15	4	2	TCF1	Alexa Fluor 488	Cell Signaling Technology	6444	rabbit	IgG	C63D9		AB_2797627
16	4	3	TIGIT	Alexa Fluor 555	Cell Signaling Technology	69779BC	rabbit	IgG	E5Y1W
17	4	4	CD31	Alexa Fluor 647	Abcam	ab218582	rabbit	IgG	EPR3094		AB_2857973
18	4	5	Lysozyme C	Alexa Fluor 790	Santa Cruz Biotechnology	sc-518012 AF790	mouse	IgG1	E-5		AB_2943318
19	5	1	DNA	Hoechst
20	5	2	CD8a	Alexa Fluor 488	Thermo Fisher Scientific	53-0008-80	mouse	IgG2a	AMC908	200	AB_2574412
21	5	3	KI67	phycoerythrin	Cell Signaling Technology	12160	rabbit	IgG	D3B5	150	AB_2797836
22	5	4	NGFR	Alexa Fluor 647	BD Biosciences	560326	mouse	IgG1	C40-1457	200	AB_1645403
23	5	5	S100A1	none	Abcam	ab183979	rabbit	IgG	EPR19013	100	AB_2894716
23	5	5		DyLight 755	Abcam	ab201805
24	6	1	DNA	Hoechst
25	6	2	CD45RA	Alexa Fluor 488	BioLegend	304114	mouse	IgG2b	HI100	200	AB_528816
26	6	3	LAG3	Alexa Fluor 555	Cell Signaling Technology	56141BC	rabbit	IgG	D2G4O™	100	AB_2798739
27	6	4	SOX10	Alexa Fluor 647	Abcam	ab270151	rabbit	IgG	SP267	200	AB_2927700
28	6	5	p-S6 (Ser235/236)	Alexa Fluor 750	Cell Signaling Technology	62788BC	rabbit	IgG	D57.2.2E	100
29	7	1	DNA	Hoechst
30	7	2	IKZF1	Alexa Fluor 488	Cell Signaling Technology	89389S	rabbit	IgG	D6N9Y	150	AB_2800139
31	7	3	RUNX3	phycoerythrin	Santa Cruz Biotechnology	sc-101553 PE	mouse	IgG1	R3-5G4	150	AB_2943274
32	7	4	PD1	Alexa Fluor 647	Abcam	ab201825	rabbit	IgG	EPR4877(2)	150	AB_2728811
33	8	1	DNA	Hoechst
34	8	2	TIM3	Alexa Fluor 488	Cell Signaling Technology	54669	rabbit	IgG	D5D5R	150	AB_2799468
35	8	3	CD27	Alexa Fluor 555	Abcam	ab282112	rabbit	IgG	EPR8569	100	AB_2943200
36	8	4	Granzyme B	Alexa Fluor 647	Santa Cruz Biotechnology	sc-8022 AF647	mouse	IgG1	2C5	200	AB_2232723
37	8	5	GAPDH	Alexa Fluor 790	Santa Cruz Biotechnology	sc-365062 AF790	mouse	IgG1	G-9	100	AB_2943293
38	9	1	DNA	Hoechst
39	9	2	CD141	Alexa Fluor 488	Abcam	ab237063	rabbit	IgG	EPR4051	150	AB_2889244
40	9	3	ICOS	Alexa Fluor 555	Cell Signaling Technology	79403BC	rabbit	IgG	D1K2T™	200	AB_2800142
41	9	4	CD134	Alexa Fluor 647	BioLegend	350018	mouse	IgG1	Ber-ACT35	100	AB_2571938
42	10	1	DNA	Hoechst
43	10	3	p-Stat1 (S727)	phycoerythrin	BioLegend	686403	mouse	IgG1	A15158B	200	AB_2616938
44	10	4	IRF4	Alexa Fluor 647	Cell SIgnaling Technology	53929S	rabbit	IgG	E8H3S	100	AB_2868605
45	10	5	Beta-catenin	Alexa Fluor 750	Cell Signaling Technology	37106BC	rabbit	IgG	D10A8	100
46	11	1	DNA	Hoechst
47	11	2	CD20	Alexa Fluor 488	eBioscience	53-0202-80, 53-0202-82	mouse	IgG2a	L26	500	AB_10734357
48	11	3	GITR	Alexa Fluor 555	Cell Signaling Technology	98430BC	rabbit	IgG	D9I9D	150	AB_2799740
49	11	4	p-LCK (Y394)	Alexa Fluor 647	Cell Signaling Technology	78740	rabbit	IgG	E5L3D	100
50	12	1	DNA	Hoechst
51	12	2	SHP1	Alexa Fluor 488	Abcam	ab211381	rabbit	IgG	EPR5519	150	AB_2889313
52	12	3	FOXP3	eFluor 570	eBioscience	41-4777-80, 41-4777-82	mouse	IgG1	236A/E7	100	AB_2573609
53	12	4	ZAP70	Alexa Fluor 647	Cell Signaling Technology	2707	rabbit	IgG	136F12	100	AB_331273
54	13	1	DNA	Hoechst
55	13	2	CD4	Alexa Fluor 488	R&D Systems	FAB8165G	goat	IgG		100	AB_2728839
56	13	3	IBA1	Alexa Fluor 555	Cell Signaling Technology	36618	rabbit	IgG	E4O4W	200	AB_2943227
57	13	4	RUNX2	Alexa Fluor 647	Abcam	ab215955	rabbit	IgG	EPR14334	150	AB_2889254
58	14	1	DNA	Hoechst
59	14	2	TCR-Beta	Alexa Fluor 488	Santa Cruz Biotechnology	sc-5277 AF488	mouse	IgG1	G-11	100	AB_628336
60	14	4	LEF1	Alexa Fluor 647	Abcam	ab246715	rabbit	IgG	EPR2029Y	150
61	15	1	DNA	Hoechst
62	15	4	CCR7	Alexa Fluor 647	Abcam	ab275165	rabbit	IgG	EPR23192-57	150	AB_2943185
63	16	1	DNA	Hoechst
64	16	2	STAT5B	Alexa Fluor 488	Abcam	ab199767	rabbit	IgG	EPR16671	150	AB_2889318
65	16	3	STAT6	Alexa Fluor 555	Abcam	ab207014	rabbit	IgG	YE361	100	AB_2889256
66	17	1	DNA	Hoechst
67	17	2	PSGL1	Alexa Fluor 488	Santa Cruz Biotechnology	sc-13535 AF488	mouse	IgG1	KPL1	100
68	17	3	p-Stat3 (Y705)	phycoerythrin	Cell Signaling Technology	8119	rabbit	IgG	D3A7	100	AB_10859889
69	17	4	CD103	Alexa Fluor 647	Abcam	ab225153	rabbit	IgG	EPR4166(2)	100	AB_2884945
70	18	1	DNA	Hoechst
71	18	2	CD48	Alexa Fluor 488	Cell Signaling Technology	46847BC	rabbit	IgG	D7L8I	100
72	18	4	GNLY	Alexa Fluor 647	Cell Signaling Technology	64458S	rabbit	IgG	E2T3D	100
73	19	1	DNA	Hoechst						5000
74	19	2	CD163	Alexa Fluor 488	Cell Signaling Technology	71411	rabbit	IgG	D6U1J	100
75	19	3	p-Stat1 (Y701)	Alexa Fluor 555	Cell Signaling Technology	8183S	rabbit	IgG	58D6	100	AB_10860600
76	19	4	CD7	Alexa Fluor 647	Abcam	ab199023	rabbit	IgG	EPR4242	100	AB_2889193

### Sheet: CyCIF panel 6
Channel	Cycle	Channel	Target	Fluorophore	Vendor	Catalog Number	Host Species	Isotype	Clone Name	Dilution Factor	RRID identifier	Comments
1	1	1	DNA
2	1	2	CCND1	Alexa Fluor 488	Abcam	AB190194	rabbit	IgG	EPR2241	100	AB_2728784
3	1	3	KI67	phycoerythrin	Cell Signaling Technology	12160	rabbit	IgG	D3B5	100	AB_2797836
4	1	4	PDL1	Alexa Fluor 647	Cell Signaling Technology	62813BC	rabbit	IgG	E1L3N	100	AB_3669071
5	1	5	S100A1	none	Abcam	ab183979	rabbit	IgG	EPR19013	100	AB_2894716
5	1	5		DyLight 755	Abcam	ab201805
6	2	1	DNA	Hoechst
7	2	2	CD8a	Alexa Fluor 488	Thermo Fisher Scientific	53-0008-80	mouse	IgG2a	AMC908	100	AB_2574412
8	2	3	CD3E	Alexa Fluor 555	Cell Signaling Technology	57869BC	rabbit	IgG	D7A6E	100	AB_3668891
9	2	4	IDO1	Alexa Fluor 647	Abcam	ab281580	rabbit	IgG	EPR20374	200	AB_2943198
10	2	5	aSMA	Alexa Fluor 750	R&D Systems	IC1420S-025	mouse	IgG2a	1A4	100	AB_2868436
11	3	1	DNA	Hoechst
12	3	2	CD163	Alexa Fluor 488	Abcam	ab218293	rabbit	IgG	EPR14643-36	100	AB_2889155
13	3	3	FOXP3	eFluor 570	eBioscience	41-4777-80, 41-4777-82	mouse	IgG1	236A/E7	100	AB_2573609
14	3	4	CD31	Alexa Fluor 647	Abcam	ab218582	rabbit	IgG	EPR3094	100	AB_2857973
15	3	5	p-H3	Alexa Fluor 750	Cell Signaling Technology	43185BC	rabbit	IgG	D2C8	200	AB_3668896
16	4	1	DNA	Hoechst
17	4	2	CD20	Alexa Fluor 488	eBioscience	53-0202-80, 53-0202-82	mouse	IgG2a	L26	500	AB_10734357
18	4	3	CD19	Alexa Fluor 555	Cell Signaling Technology	17048BC	rabbit	IgG	D4V4B	200	none
19	4	4	CD21	Alexa Fluor 647	Abcam	ab202693	rabbit	IgG	EP3093	100	AB_2889188
20	5	1	DNA	Hoechst
21	5	2	CD4	Alexa Fluor 488	R&D Systems	FAB8165G	goat	IgG	polyclonal	100	AB_2728839
22	5	3	CD68	phycoerythrin	Cell Signaling Technology	79594, 79594S	rabbit	IgG	D4B9C	200	AB_2799935
23	5	4	MART1	Alexa Fluor 647	Abcam	ab225500	rabbit	IgG	EPR20380	100	AB_2868593
24	5	5	Vimentin	Alexa Fluor 750	Cell Signaling Technology	69227BC	rabbit	IgG	D21H3	300	AB_3331655
25	6	1	DNA	Hoechst
26	6	3	SOX9	Alexa Fluor 555	Abcam	ab202516	rabbit	IgG	EPR14335	100	AB_2943105
27	6	4	H3.1 (K27me3)	Alexa Fluor 647	Cell Signaling Technology	12158	rabbit	IgG	C36B11	200	AB_2797834
28	6	5	p-S6 (Ser235/236)	Alexa Fluor 750	Cell Signaling Technology	62788BC	rabbit	IgG	D57.2.2E	200
29	7	1	DNA	Hoechst
30	7	2	SEPP1	Alexa Fluor 488	Santa Cruz Biotechnology	sc-376858 AF488	mouse	IgG1	B-9	100	AB_2943306
31	7	3	PMEL	phycoerythrin	Abcam	ab246731	rabbit	IgG	EP4863(2)	200	AB_2890052
32	7	4	MART1	Alexa Fluor 647	Abcam	ab225500	rabbit	IgG	EPR20380	200	AB_2868593
33	8	1	DNA	Hoechst
34	8	2	IBA1	Alexa Fluor 488	Abcam	ab195031	rabbit	IgG	EPR6136(2)		AB_2889157
35	8	3	CD11c	Alexa Fluor 555	Cell Signaling Technology	77882BC	rabbit	IgG	D3V1E	100	AB_3331656
36	8	4	NGFR	Alexa Fluor 647	BD Biosciences	560326	mouse	IgG1	C40-1457	100	AB_1645403
37	9	1	DNA	Hoechst
38	9	2	MX1	Alexa Fluor 488	Cell Signaling Technology	7937BC	rabbit	IgG	D3W7I		AB_2799122
39	9	3	PD1	phycoerythrin	Cell Signaling Technology	60333S	rabbit	IgG	D4W2J		AB_2943233
40	9	4	SOX10	Alexa Fluor 647	Abcam	ab270151	rabbit	IgG	SP267	100	AB_2927700

### Sheet: Orion panel
Channel	Biomarker	Fluorophore	Vendor	Catalog Number	Clone	Dilution	Interpretation
1	Nucleus	Hoechst	Invitrogen	H3570	n/a	1:10000	nuclear/DNA
2	AF1	AF1	n/a	n/a	n/a	n/a	autofluorescence
3	CD31	ArgoFluor515	RareCyte	52-1004-601	EPR3094	1:200	Endothelial
4	CD68	ArgoFluor535	RareCyte	52-1008-501	D4B9C	1:200	Macrophage
5	Ki-67	ArgoFluor555L	RareCyte	52-1013-501	D3B5	1:200	Proliferation
6	CD163	ArgoFluor580L	RareCyte	52-1009-501	EPR14643	1:200	Macrophage
7	CD20	ArgoFluor660L	RareCyte	52-1004-601	L26	1:200	B lymphocyte
8	FOXP3	ArgoFluor572	RareCyte	52-1151-501	236A/E7	1:200	Treg
9	CD8a	ArgoFluor602	RareCyte	52-1003-601	AMC908	1:200	CTL
10	CD11c	ArgoFluor624	RareCyte	52-1046-601	D3V1E	1:200	DC
11	PD-L1	ArgoFluor662	RareCyte	52-1018-601	E1L3N	1:200	Checkpoint
12	CD3e	ArgoFluor686	RareCyte	52-1001-601	D7A6E	1:200	T cell
13	PD-1	ArgoFluor730	RareCyte	52-1150-101	EPR4877(2)	1:200	Checkpoint
14	CD4	ArgoFluor760	RareCyte	52-1125-701	EPR6855	1:200	T helper
15	E-cadherin	ArgoFluor784	RareCyte	52-1152-701	4A2	1:200	Epithelial
16	CD45	ArgoFluor810	RareCyte	52-1006-801	D9M8I	1:200	Lymphocytes
17	SOX10	ArgoFluor845	Abcam	ab227680	SP267	1:200	Tumor
18	n/a	ArgoFluor874	n/a	n/a	n/a	n/a	n/a
19	pH3	ArgoFluor890	Cell Signaling	3642S	1A4	1:200	Proliferation
