## Supplementary Table 3 Gain of function alterations in comparison between DR and RP for "Immunogenic tumor mass dormancy as a driver of persistent residual lesions in immunotherapy-treated melanoma"

### Sheet: Antibody
Marker	HGNC Gene Symbol	Gene ID	Full name	Function
aSMA	ACTA2		Alpha-actin-2	Lineage: Perivascular cells, myofibroblasts, smooth muscle cells
B2M	B2M		Beta-2-Microglobulin	Component of MHC class I complex
BCL2	BCL2		BCL2 Apoptosis Regulator	Anti-apoptotic regulator
c-Caspase3	none		Caspase 3 cleaved at D175	Activated (cleaved) executioner caspase that drives apoptosis by dismantling cellular components through targeted proteolysis.
CCNA2	CCNA1		Cyclin A1	Meiotic and germ-cell–associated cyclin that activates CDK complexes to regulate DNA replication, cell-cycle progression, and homologous recombination.
CCNB1	CCNB1		Cyclin B1	Mitotic cyclin that activates CDK1 to drive G2/M transition, chromosome condensation, and entry into mitosis.
CCND1	CCND1		Cyclin D1	G1/S cell-cycle regulatory cyclin that activates CDK4/6. Controls Rb-mediated G1 progression.
CCNE1	CCNE1		Cyclin E1	G1/S regulatory cyclin that activates CDK2 to initiate DNA replication and promote S-phase entry.
CCR7	CCR7		C-C Motif Chemokine Receptor 7	Chemokine receptor that binds CCL19 to regulate lymphocyte activation, dendritic cell maturation, and directed migration of memory T cells to lymphoid and inflamed tissues.
CD103	ITGAE		Integrin Subunit Alpha E	Integrin α subunit that pairs with β7 to form an E-cadherin–binding receptor mediating adhesion and activation of intestinal intraepithelial lymphocytes.
CD11c	ITGAX		Integrin, Alpha X (Complement Component 3 Receptor 4 Subunit)	Myeloid marker present on monocytes, dendritic cells and some macrophages
CD16	FCGR3A		Fc Gamma Receptor IIIa	FC-gamma receptor in NK cells and monocytes. Role in antibode-dependent cytotoxicity.
CD163	CD163		Cluster of Differentiation 163	Scavenger receptor on the cell surface of macrophages and cells of myeloid lineage. Functions for instance as a receptor for haemoglobing clearance, pathogen receptor and as an immunomodulator
CD19	CD19		B-lymphocyte antigen CD19	B-cell–restricted immunoglobulin superfamily receptor and pre-B cell marker. Forms a CD19–CD21–CD81 complex that lowers the threshold for B-cell activation via PI3K–calcium signaling. Target of CAR-T therapy.
CD20	MS4A1		Membrane Spanning 4-Domains A1	Marker of mature B lymphocytes
CD206	MRC1		Mannose Receptor C-Type 1	Surface marker expressed on dermal macrophages
CD21	CR2		Complement C3d Receptor 2	Cell-surface receptor that mediates Epstein–Barr virus entry into B and T lymphocytes and participates in lymphocyte adhesion and activation.
CD31	PECAM1		Platelet And Endothelial Cell Adhesion Molecule 1	Labels arteriala, venous and and some lymphatic endothelial cells
CD3E	CD3E		CD3 Epsilon Subunit Of T-Cell Receptor Complex	T cell receptor, lineage marker for lymphocytes (CD3+ T cells)
CD4	CD4		T-Cell Surface Glycoprotein CD4	Specifies CD4+ T lymphocytes. Also expressed on some macrophages
CD45	PTPRC		Protein Tyrosine Phosphatase Receptor Type C	Phosphatase expressed in immune cells; in T cells, itregulates T cell function through controlling Lck, which is needed for TCR signaling.
CD45RA	PTPRC		PTPRC isoform RO (Protein Tyrosine Phosphatase Receptor Type C, isoform RO)	Memory T-cell isoform of CD45 that enhances T-cell receptor signaling and enables rapid, robust responses upon antigen re-exposure.
CD45RO	PTPRC		PTPRC isoform RA (Protein Tyrosine Phosphatase Receptor Type C, isoform RA)	Naïve T-cell isoform of CD45 that maintains a higher activation threshold and supports quiescent T-cell states.
CD66b	CEACAM8		CEA Cell Adhesion Molecule 8	Activation marker in human granulocytes
CD68	CD68		Macrosialin	Member of the LAMP family of glycoproteins, transmembrane glycoprotein. Myeloid-lineage specific. Potentially a role in peptide transport/antigen processing.
CD8a	CD8A		T-Cell Surface Glycoprotein CD8 Alpha Chain	Specifies CD8+ T lymphocytes
cKIT	KIT		KIT Proto-Oncogene, Receptor Tyrosine Kinase	Receptor tyrosine kinase activated by stem cell factor (SCF) that drives proliferation, survival, and migration of hematopoietic stem cells, germ cells, melanocytes, and mast cells.
COX4	COX4I1		Cytochrome C oxidase, subunit 4 isoform 1	Nuclear-encoded subunit of cytochrome c oxidase (complex IV) that regulates electron transport chain activity and mitochondrial oxidative phosphorylation efficiency.
c-PARP1	PARP		PARP1 cleaved at D214	Cleaved PARP1 is a hallmark of apoptosis; its cleavage by executioner caspases inactivates PARP1’s DNA repair function and helps commit the cell to programmed cell death.
CXCL13	CXCL13		C-X-C Motif Chemokine Ligand 13	CXC chemokine that directs B-cell migration to lymphoid follicles by activating BLR1-expressing cells and promoting calcium-dependent chemotaxis.
E-cadherin	CDH1		Epithelial Cadherin 1	Epidermal cell adhesion marker expressed in skin keratinocytes and normal melanocytes
FOXP3	FOXP3		Forkhead Box P3	Specifies regulatory T lymphocytes with CD4.
GEM	GMNN		Geminin	Inhibitor of DNA replication, increases from S to M phase.
GLUT1	SLC2A1		Solute Carrier Family 2 Member 1	Facilitated glucose transporter that mediates high-efficiency glucose uptake across the blood–brain barrier and also serves as a cell-surface receptor for HTLV-I/II.
Granzyme B	GZMB		Granzyme B	Defines cytotoxic lymphocytes
HLA-A	HLAA		Major Histocompatibility Complex, Class I, A	Antigen presentation by all somatic cells.
ICAM	ICAM1		Intercellular Adhesion Molecule 1	Endothelial and leukocyte surface glycoprotein that mediates cell adhesion via CD11a/CD18 and CD11b/CD18 integrins, and also serves as a receptor for rhinovirus.
IRF1	IRF1		Interferon Regulatory Factor 1	Protein induced by persistent interferon stimulation
KI67	MKI67		Marker Of Proliferation Ki-67	Marker expressed by proliferating cells.
LAG3	LAG3		Lymphocyte Activating 3	Inhibitory immune checkpoint receptor in T lymphocytes and NK cells. Defines exhausted T lymphocytes
Lamin-A/C	LMNA		Laminin Subunits A and C	Defines nuclear lamina, the inner boundary of the nucleus
Lamin-B1	LMNB1		Laminin Subunit Beta 1	Defines nuclear lamina, the inner boundary of the nucleus
Lamin-B2	LMNB2		Laminin Subunit Beta 2	Defines nuclear lamina, the inner boundary of the nucleus
LDHA	LDHA		Lactate Dehydrogenase A	Enzyme subunit in anaerobic glycolysis; converts pyruvate to lactate and regenerates NAD⁺. Predominantly expressed in skeletal muscle.
LDHB	LDHB		Lactate Dehydrogenase B	Enzyme subunit in anaerobic glycolysis; converts pyruvate to lactate and regenerates NAD⁺. Predominantly expressed in skeletal muscle.
LEF1	LEF1		Lymphoid Enhancer Binding Factor 1	HMG-box transcription factor that enhances T-cell receptor α expression and functions as a mediator of Wnt signaling, contributing to epithelial and hair follicle differentiation.
MART1	MLANA		Melanoma antigen recognized by T cells 1	Melanosome production and maturation
MCM2	MCM2		Minichromosome Maintenance Complex Component 2	Regulator of DNA replication; key component of the pre-replication complex
MITF	MITF		Melanocyte Inducing Transcription Factor	Transcription factor that drive melanocyte transcription program. Master regulator of melanocytic lineage.
MPO	MPO		Myeloperoxidase	Heme-containing peroxidase in neutrophil granules that generates hypohalous acids essential for microbial killing during innate immune responses.
MX1	MX1		MX Dynamin Like GTPase 1	Protein immediately induced by interferon stimulation. Forms intracellular aggregates.
NGFR	NGFR		Nerve Growth Factor Receptor	Neuronal lineage marker that indicates dedifferentiation of melanoma to a neural crest lineage.
NOS2	NOS2		Nitric Oxide Synthase 2	Inducible nitric oxide synthase that generates nitric oxide for antimicrobial, inflammatory, and signaling functions, particularly in activated immune and hepatic cells.
p-H3				Phosphorylation of Histone H3 occurs in mitosis and meiosis.
p21	CDKN1A		Cyclin Dependent Kinase Inhibitor 1A	Cyclin dependent kinase inhibitor; involved in cell cycle regulation. Can promote cell cycle arrest.
p27	CDKN1B		Cyclin Dependent Kinase Inhibitor 1B	CDK inhibitor that blocks cyclin E–CDK2 and cyclin D–CDK4 to control G1 progression. Degraded via SCF-mediated ubiquitination during quiescence-to-proliferation transition. Also known as quiescent cell marker.
pan-CK	multiple genes		pan-cytokeratin	Labels cytoplasm of epithelial cells, keratinocytes, in skin epidermis, hair follices and secretory ducts.
PCNA	PCNA		Proliferating Cell Nuclear Antigen	Protein expressed in proliferating cells. It is required in S phase as part of DNA replication machinery
PD1	PDCD1		Programmed Cell Death 1	Inhibitory immune checkpoint receptor expressed on membranes of activated T lymphocytes and NK cells. Defines both activated and exhausted states.
PDL1	CD274		Programmed Cell Death 1 Ligand 1	Inhibitory immune checkpoint receptor expressed on tumor and myeloid cells that binds PDCD1 to suppress lymphocytes function
PDPN	PDPN		Podoplanin	Transmembrane mucin-like protein involved in lymphatic endothelial cell differentiation, regulation of platelet aggregation, and maintenance of tissue architecture. Widely used as a marker of lymphatic endothelium and certain stromal cell types.
p-LCK	LCK		LCK phosphorylated on Y594	Src-family kinase that initiates T-cell receptor signaling by phosphorylating ITAMs on CD3 and ζ-chains, enabling downstream T-cell activation.
PMEL	PMEL		Premelanosome Protein	Melanosome production and maturation
PRAME	PRAME		Preferentially Expressed Antigen In Melanoma	Protein expressed in a subset of melanomas, but not melanocytes
S100A1	S100A1		S100 Calcium Binding Protein A1	Calcium binding protein. Melanoma progression marker.
S100B	S100B		S100 Calcium Binding Protein B	Calcium binding protein. Melanoma progression marker. Also expressed by Langerhans cells, skin-resident dendritic cells.
SOX10	SOX10		SRY-box transcription factor 10	Neural-crest lineage marker, defines melanocytes and melanomas.
SOX9	SOX9		SRY-Box Transcription Factor 9	Transcription factor associated with mesenchymal and transitionary phenotypes
p-Stat3 (Y705)			Signal Transducer and Activator of Transcription-3	Regulates genes for cell growth and differentiation, inflammation, neoplasia
TIGIT	TIGIT		T Cell Immunoreceptor With Ig And ITIM Domains	Immune checkpoint, activation of inhibitory receptors in T cells, NK cells and regulatory T cells.
TIM3	HAVCR2		Hepatitis A Virus Cellular Receptor 2; T cell immunoglobulin and mucin domain-containing protein 3	Immune checkpoint, part of the module containing multiple co-inhibitory receptors. In T cells, indicates dysfunctional or exhausted T cells.
TIMP3	TIMP3		TIMP Metallopeptidase Inhibitor 3	Extracellular inhibitor of matrix metalloproteinases that regulates ECM remodeling, angiogenesis, and tissue homeostasis.
Vimentin	VIM		Vimentin	Lineage: Mesenchymal
